# Neural and behavioral adaptation to bilateral maps in primary somatosensory cortex

**DOI:** 10.1101/2025.06.10.658919

**Authors:** Varun B. Chokshi, Yi-Ting Chang, Daniel M. Ra, Reha S. Erzurumlu, Daniel H. O’Connor

## Abstract

Mice rely heavily on their sophisticated whisker somatosensory system to explore and navigate their surroundings. The primary whisker somatosensory cortex (wS1) receives contralateral sensory input due to a complete crossover of axonal projections ascending from the brainstem to the thalamus, resulting in a somatotopic map that exclusively represents the contralateral side of the face. This axonal crossover is disrupted in mice with a conditional knockout of the Robo3 gene, leading to abnormal bilateral representations of the whiskers in wS1. We explored the brain’s ability to adapt to a profound alteration of its somatotopic maps by using these Robo3 mutant mice. Performance on a discrimination task, in which mice reported whether a left-side or a right-side whisker was deflected, was on par with that of wild-type littermates. Unilateral optogenetic inhibition of wS1 showed that activity in the wS1 contralateral to a stimulated whisker was required for mice to report its side correctly, despite the representation of that whisker in the uninhibited hemisphere. Single-unit recordings in wS1 and the whisker primary motor cortex (wM1), a major downstream target of wS1, showed abnormal bilateral whisker responses in wS1 but largely normal responses in wM1, suggesting that the bilateral responses in wS1 were filtered out along the sensorimotor processing stream. Our results demonstrate that the brain can adapt to fundamental alterations in tactile input to construct accurate sensorimotor representations.
