## Supplemental Table 1 for "Neural and behavioral adaptation to bilateral maps in primary somatosensory cortex"

### Sheet: All
Animal ID	Sex	Genotype	Date of birth	Headcap surgery date	Neonatal injection	Training start date	WSD test date	Opto Inhibition experiments date	wM1 recording date	wS1 recording date	Figures
VC030105	Male	WT	210917	211117	Yes	211203	220615,220618-20	NA	NA	NA	Fig. 1C-D, S1A-C	WSD only
VC030106	Male	WT	210917	211223	Yes	221118	220617-19	NA	NA	NA	Fig. 1C-D, S1A-C	WSD only
VC030107	Male	WT	210917	220718	Yes	220823	220929-30, 221002, 221031	NA	NA	221115-17	Fig. 1C-D, 3A,3C-F, 4A-D, 5A-B, S1A-C, S3A-B, S4A-B, S5A-C, S7A-B	WSD + S1
VC030108	Female	WT	211227	220721	Yes	220801	221020, 221024-25	NA	NA	NA	Fig. 1C-D, S1A-C	WSD only
VC030109	Male	WT	220718	221123	Yes	221206	221229-30, 230104	230105-06, 230109-12, 230116-19	NA	220302-04, 230306 - 09	Fig. 1C-D, 2B-C, 3A,3C-F, 4A-D, 5A-B, S1A-C, S2B-D, S3A-B, S4A-B, S5A-C, S7A-B	WSD +opto + S1
VC030110	Female	WT	220718	221123	Yes	221206	221229-30, 230104	230105-06, 230109-11, 230114, 230116-19	NA	NA	Fig. 1C-D, 2B-C, 3A,3C-F, 4A-D, 5A-B, S1A-C, S2B-D	WSD + opto
VC030112	Male	WT	221210	230207	Yes	230228	230426-27, 230501	230503-06, 230509-13, 230515	NA	230522 - 27	Fig. 1C-D, 2B-C, 3A,3C-F, 4A-D, 5A-B, S1A-C, S2B-D, S3A-B, S4A-B, S5A-C, S7A-B	WSD +opto + S1
VC030113	Male	WT	221117	230228	Yes	230313	230420-21, 230424	NA	230808-10, 230814-17	NA	Fig. 1C-D, 6A-F, 7A-B, S1A-C, S6B-C, S7A-B	WSD+M1
VC030114	Male	WT	230306	230629	Yes	230815	230914-17	230920-28, 231002	231101-03, 231106-09	231120 - 21	Fig. 1C-D, 2B-C, 3A, 3C-F, 4A-D, 5A-B, 6A-F, 7A-B, S1A-C, S2B-D, S3A-B, S4A-B, S5A-C, S7A-B, S8A-C	WSD +opto + S1 + M1
VC030115	Male	WT	230723	230925	Yes	231017	231219, 231222, 240101	240102-09, 240111-12	240129-31, 240204-06	240223	Fig. 1C-D, 2B-C, 3A, 3C-F, 4A-D, 5A-B, 6A-F, 7A-B, S1A-C, S2B-D, S3A-B, S4A-B, S5A-C, S7A-B, S8A-C	WSD +opto + S1 + M1
VC030203	Male	KO	210917	211117	Yes	211203	220601- 03	NA	NA	NA	Fig. 1C-D, S1A-C	WSD only
VC030204	Male	KO	210917	211223	Yes	220114	220613-16	NA	NA	NA	Fig. 1C-D, S1A-C	WSD only
VC030206	Female	KO	211227	220721	Yes	220801	221018-20	NA	NA	221227-29, 230106-09	Fig. 1C-D, 3A,3C-F, 4A-D, 5A-B, S1A-C, S3A-B, S4A-B, S7A-B	WSD + S1
VC030207	Male	KO	220718	221023	Yes	221107	221228-30	230105-06, 230109-11, 230114, 230116-19	NA	NA	Fig. 1C-D, 2B-C, S1A-C, S2B-D	WSD + opto
VC030208	Female	KO	221117	230206	Yes	230227	230329, 230331, 230403	230404-05, 230408-13, 230421, 230424	230821-22, 230824-28	230829-30, 230902-07	Fig. 1C-D, 2B-C, 3A, 3C-F, 4A-D, 5A-B, 6A-F, 7A-B, S1A-C, S2B-D, S3A-B, S4A-B, S5A-C, S7A-B, S8A-C	WSD +opto + S1 + M1
VC030209	Male	KO	221210	230207	Yes	230228	230425-27	230503-05, 230508, 230510-12, 230515-19	230530-31, 230601	230603-07	Fig. 1C-D, 2B-C, 3A, 3C-F, 4A-D, 5A-B, 6A-F, 7A-B, S1A-C, S2B-D, S3A-B, S4A-B, S5A-C, S7A-B, S8A-C	WSD +opto + S1 + M1
VC030211	Male	KO	230306	230629	Yes	220815	230917, 230919, 211003-04	230920, 230926, 231006-14	231017-19, 231023-25	231127-30	Fig. 1C-D, 2B-C, 3A, 3C-F, 4A-D, 5A-B, 6A-F, 7A-B, S1A-C, S2B-D, S3A-B, S4A-B, S5A-C, S7A-B, S8A-C	WSD +opto + S1 + M1
VC030213	Female	KO	230723	231004	Yes	231018	241218-22, 241230-31	240102, 240104-05, 240107-12	240212-15, 240221-22	240228-29, 240301-03	Fig. 1C-D, 2B-C, 3A, 3C-F, 4A-D, 5A-B, 6A-F, 7A-B, S1A-C, S2B-D, S3A-B, S4A-B, S5A-C, S7A-B, S8A-C	WSD +opto + S1 + M1
VC030401	Female	KO	230125	230531	No	NA	NA	NA	NA	230619-21, 230623	Fig. 3A,3C-F, 4A-D, 5A-B, S3A-B, S4A-B, S5A-C, S7A-B	S1
VC030402	Female	WT	230125	230515	No	NA	NA	NA	NA	230530-31, 230601-03	Fig. 3A,3C-F, 4A-D, 5A-B, S3A-B, S4A-B, S5A-C, S7A-B	S1

### Sheet: WSDtask
Animal ID	Sex	Genotype	DoB	Headcap surgery date	Training start date	WSD test date
VC030105	Male	WT	210917	211117	211203	220615,220618-20
VC030106	Male	WT	210917	211223	221118	220617-19
VC030107	Male	WT	210917	220718	220823	220929-30, 221002, 221031
VC030108	Female	WT	211227	220721	220801	221020, 221024-25
VC030109	Male	WT	220718	221123	221206	221229-30, 230104
VC030110	Female	WT	220718	221123	221206	221229-30, 230104
VC030112	Male	WT	221210	230207	230228	230426-27, 230501
VC030113	Male	WT	221117	230228	230313	230420-21, 230424
VC030114	Male	WT	230306	230629	230815	230914-17
VC030115	Male	WT	230723	230925	231017	231219, 231222, 240101
VC030203	Male	KO	210917	211117	211203	220601- 03
VC030204	Male	KO	210917	211223	220114	220613-16
VC030206	Female	KO	211227	220721	220801	221018-20
VC030207	Male	KO	220718	221023	221107	221228-30
VC030208	Female	KO	221117	230206	230227	230329, 230331, 230403
VC030209	Male	KO	221210	230207	230228	230425-27
VC030211	Male	KO	230306	230629	220815	230917, 230919, 211003-04
VC030213	Female	KO	230723	231004	231018	241218-22, 241230-31

### Sheet: OptoInhibition
Animal ID	Sex	Genotype	DoB	Headcap surgery date	Training start date	Opto Inhibition experiments date
VC030109	Male	WT	220718	221123	221206	230105-06, 230109-12, 230116-19
VC030110	Female	WT	220718	221123	221206	230105-06, 230109-11, 230114, 230116-19
VC030112	Male	WT	221210	230207	230228	230503-06, 230509-13, 230515
VC030114	Male	WT	230306	230629	230815	230920-28, 231002
VC030115	Male	WT	230723	230925	231017	240102-09, 240111-12
VC030207	Male	KO	220718	221023	221107	230105-06, 230109-11, 230114, 230116-19
VC030208	Female	KO	221117	230206	230227	230404-05, 230408-13, 230421, 230424
VC030209	Male	KO	221210	230207	230228	230503-05, 230508, 230510-12, 230515-19
VC030211	Male	KO	230306	230629	220815	230920, 230926, 231006-14
VC030213	Female	KO	230723	231004	231018	240102, 240104-05, 240107-12

### Sheet: wS1 recording
Animal ID	Sex	Genotype	Date of birth	wS1 recording date
VC030107	Male	WT	210917	221115-17
VC030109	Male	WT	220718	220302-04, 230306 - 09
VC030112	Male	WT	221210	230522 - 27
VC030114	Male	WT	230306	231120 - 21
VC030115	Male	WT	230723	240223
VC030206	Female	KO	211227	221227-29, 230106-09
VC030208	Female	KO	221117	230829-30, 230902-07
VC030209	Male	KO	221210	230603-07
VC030211	Male	KO	230306	231127-30
VC030213	Female	KO	230723	240228-29, 240301-03
VC030401	Female	KO	230125	230619-21, 230623
VC030402	Female	WT	230125	230530-31, 230601-03

### Sheet: wM1 recording
Animal ID	Sex	Genotype	Date of birth	wM1 recording date
VC030113	Male	WT	221117	230808-10, 230814-17
VC030114	Male	WT	230306	231101-03, 231106-09
VC030115	Male	WT	230723	240129-31, 240204-06
VC030208	Female	KO	221117	230821-22, 230824-28
VC030209	Male	KO	221210	230530-31, 230601
VC030211	Male	KO	230306	231017-19, 231023-25
VC030213	Female	KO	230723	240212-15, 240221-22
